# Toward a comprehensive modification landscape of yeast mitochondrial tRNAs using Nanopore direct RNA sequencing and Dihydrouridine sequencing

**DOI:** 10.1101/2025.05.09.653160

**Authors:** Julia L. Reinsch, David M. Garcia

## Abstract

*Saccharomyces cerevisiae* is an invaluable model in the study of mitochondrial tRNA biology. Yet the positions of modified bases in all yeast mitochondrially-encoded tRNAs (mt-tRNAs) are still not fully mapped. We performed Nanopore direct RNA sequencing (DRS) on tRNAs from the crude mitochondrial fraction of yeast to map base modifications across all 24 mt-tRNA isoacceptors. Additionally, we developed a method to detect dihydrouridine sites in tRNAs, tD-seq, where chemical reduction of dihydrouridine causes disruptions to reverse transcription. We mapped dihydrouridine, pseudouridine, and N2-dimethylguanosine sites in mt-tRNAs using DRS, tD-seq, and knockouts of five conserved tRNA-modifying enzymes. Our results establish Dus1 and Dus2 as the enzymes responsible for D_14_, D_16_, D_17_, D_17a_, and D_20_ formation in *S. cerevisiae* mt-tRNAs, and revealed interactions between Dus1, Dus2, and Trm1-catalyzed modifications. We provide a comprehensive analysis of *S. cerevisiae* mt-tRNA base modifications, and identify novel modification “circuits” in yeast mt-tRNAs, in which the loss of a single enzyme’s activity can change modification levels at sites catalyzed by other enzymes. These findings expand our understanding of mt-tRNA base modifications and their interdependence, and advance opportunities for the yeast model for investigating defects in human mt-tRNA function.

**GRAPHICAL ABSTRACT:** 
