## Supplementary Table S1_S2 for "Toward a comprehensive modification landscape of yeast mitochondrial tRNAs using Nanopore direct RNA sequencing and Dihydrouridine sequencing"

### Sheet: Table S1
Table S1: Reference sequences for 24 yeast mitochondrial and 42 yeast cytosolic tRNA isoacceptors from strain BY4741
>Saccharomyces_cerevisiae_chrIV_trna3-AlaAGC
AGCAAGAAGAAGCCTGGTGGGCGTGTGGCGTAGTCGGTAGCGCGCTCCCTTAGCATGGGAGAGGTCTCCGGTTCGATTCCGGACTCGTCCACCAGGCTTC
>Saccharomyces_cerevisiae_chrI_trna2-AlaTGC
AGCAAGAAGAAGCCTGGTGGGCACATGGCGCAGTTGGTAGCGCGCTTCCCTTGCAAGGAAGAGGTCATCGGTTCGATTCCGGTTGCGTCCACCAGGCTTC
>Saccharomyces_cerevisiae_chrIV_trna26-ArgACG
AGCAAGAAGAAGCCTGGCTTCCTCGTGGCCCAATGGTCACGGCGTCTGGCTACGAACCAGAAGATTCCAGGTTCAAGTCCTGGCGGGGAAGCCAGGCTTC
>Saccharomyces_cerevisiae_chrXII_trna10-ArgCCG
AGCAAGAAGAAGCCTGGAGCTCCTCTAGTGCAATGGTTAGCATGCATTCTTCCGGTGGCTGTGATCCGGGTTCGAGTCCCGGGAGGAGCTCCAGGCTTC
>Saccharomyces_cerevisiae_chrX_trna10-ArgCCT
AGCAAGAAGAAGCCTGGCGTTCCGTTGGCGTAATGGTAACGCGTCTCCCTCCTAAGGAGAAGACTGCGGGTTCGAGTCCCGTACGGAACGCCAGGCTTC
>Saccharomyces_cerevisiae_chrII_trna8-ArgTCT
AGCAAGAAGAAGCCTGGCGCTCGCGTGGCGTAATGGCAACGCGTCTGACTTCTAATCAGAAGATTATGGGTTCGACCCCCATCGTGAGTGCCAGGCTTC
>Saccharomyces_cerevisiae_chrIII_trna2-AsnGTT
AGCAAGAAGAAGCCTGGCGACTCCATGGCCAAGTTGGTTAAGGCGTGCGACTGTTAATCGCAAGATCGTGAGTTCAACCCTCACTGGGGTCGCCAGGCTTC
>Saccharomyces_cerevisiae_chrII_trna9-AspGTC
AGCAAGAAGAAGCCTGGCTCCGTGATAGTTTAATGGTCAGAATGGGCGCTTGTCGCGTGCCAGATCGGGGTTCAATTCCCCGTCGCGGAGCCAGGCTTC
>Saccharomyces_cerevisiae_chrII_trna11-CysGCA
AGCAAGAAGAAGCCTGGAGCTCGTATGGCGCAGTGGTAGCGCAGCAGATTGCAAATCTGTTGGTCCTTAGTTCGATCCTGAGTGCGAGCTCCAGGCTTC
>Saccharomyces_cerevisiae_chrXIII_trna8-GlnCTG
AGCAAGAAGAAGCCTGGAGGTCCTATAGTGTAGTGGTTATCACTTTCGGTTCTGATCCGAACAACCCCAGTTCGAATCCGGGTGGGACCTCCAGGCTTC
>Saccharomyces_cerevisiae_chrIII_trna6-GlnTTG
AGCAAGAAGAAGCCTGGAGGTCCTATAGTGTAGTGGTTATCACTTTCGGTTTTGATCCGGACAACCCCGGTTCGAATCCGGGTAGGACCTCCAGGCTTC
>Saccharomyces_cerevisiae_tRNA-GluCTC
AGCAAGAAGAAGCCTGGCTCCGATGTAGTGTAACGGCTATCACATCACGTTCTCACCGTGGAGACCGGGGTTCGACTCCCCGCTTCGGAGCCAGGCTTC
>Saccharomyces_cerevisiae_chrII_trna10-GluTTC
AGCAAGAAGAAGCCTGGCTCCGATATAGTGTAACGGCTATCACATCACGCTTTCACCGTGGAGACCGGGGTTCGACTCCCCGTATCGGAGCCAGGCTTC
>Saccharomyces_cerevisiae_chrXV_trna16-GlyCCC
AGCAAGAAGAAGCCTGGTGCGCAAGTGGTTCAGTGGTTAGAATTTATGCTTCCCAAGCATGAGGCCCGGGTTCGATTCCCGGCTTGCGCACCAGGCTTC
>Saccharomyces_cerevisiae_chrII_trna13-GlyGCC
AGCAAGAAGAAGCCTGGTGCGCAAGTGGTTTAGTGGTAAAATCCAACGTTGCCATCGTTGGGCCCCCGGTTCGATTCCGGGCTTGCGCACCAGGCTTC
>Saccharomyces_cerevisiae_chrVII_trna16-GlyTCC
AGCAAGAAGAAGCCTGGTGGGCGGTTAGTGTAGTGGTTATCATCCCACCCTTCCAAGGTGGGGACACGGGTTCGATTCTCGTACCGCTCACCAGGCTTC
>Saccharomyces_cerevisiae_chrV_trna15-HisGTG
AGCAAGAAGAAGCCTGGTGCCATCTTAGTATAGTGGTTAGTACACATCGTTGTGGCCGATGAAACCCTGGTTCGATTCTAGGAGATGGCACCAGGCTTC
>Saccharomyces_cerevisiae_chrII_trna3-IleAAT
AGCAAGAAGAAGCCTGGTGGTCTCTTGGCCCAGTTGGTTAAGGCACCGTGCTAATAACGCGGGGATCAGCGGTTCGATCCCGCTAGAGACCACCAGGCTTC
>Saccharomyces_cerevisiae_chrIV_trna9-IleTAT
AGCAAGAAGAAGCCTGGTGCTCGTGTAGCTCAGTGGTTAGAGCTTCGTGCTTATAACGCGACCGTCGTGGGTTCAAACCCCACCTCGAGCACCAGGCTTC
>Saccharomyces_cerevisiae_chrVII_trna7-LeuCAA
AGCAAGAAGAAGCCTGGTGGTTGTTTGGCCGAGCGGTCTAAGGCGCCTGATTCAAGCTCAGGTATCGTAAGATGCAAGAGTTCGAATCTCTTAGCAACCAGGCTTC
>Saccharomyces_cerevisiae_chrVII_trna11-LeuGAG
AGCAAGAAGAAGCCTGGTGGTACTCTGGCCGAGTGGTCTAAGGCGTCAGGTCGAGGTCCTGATCTCTTCGGAGGCGCGGGTTCAAACCCCGCGGGTATCACCAGGCTTC
>Saccharomyces_cerevisiae_chrII_trna1-LeuTAA
AGCAAGAAGAAGCCTGGTGGAGGGTTGGCCGAGTGGTCTAAGGCGGCAGACTTAAGATCTGTTGGACGGTTGTCCGCGCGAGTTCGAACCTCGCATCCTTCACCAGGCTTC
>Saccharomyces_cerevisiae_chrX_trna12-LeuTAG
AGCAAGAAGAAGCCTGGTGGGAGTTTGGCCGAGTGGTTTAAGGCGTCAGATTTAGGCTCTGATATCTTCGGATGCAAGGGTTCGAATCCCTTAGCTCTCACCAGGCTTC
>Saccharomyces_cerevisiae_chrIII_trna7-LysCTT
AGCAAGAAGAAGCCTGGAGCCTTGTTGGCGCAATCGGTAGCGCGTATGACTCTTAATCATAAGGTTAGGGGTTCGAGCCCCCTACAGGGCTCCAGGCTTC
>Saccharomyces_cerevisiae_chrVII_trna1-LysTTT
AGCAAGAAGAAGCCTGGCTCCTTGTTAGCTCAGTTGGTAGAGCGTTCGGCTTTTAACCGAAATGTCAGGGGTTCGAGCCCCCTATGAGGAGCCAGGCTTC
>Saccharomyces_cerevisiae_tRNA-iMetCAT
AGCAAGAAGAAGCCTGGTAGCGCCGTGGCGCAGTGGAAGCGCGCAGGGCTCATAACCCTGATGTCCTCGGATCGAAACCGAGCGGCGCTACCAGGCTTC
>Saccharomyces_cerevisiae_chrIV_trna12-MetCAT
AGCAAGAAGAAGCCTGGTGCTTCAGTAGCTCAGTAGGAAGAGCGTCAGTCTCATAATCTGAAGGTCGAGAGTTCGAACCTCCCCTGGAGCACCAGGCTTC
>Saccharomyces_cerevisiae_chrVI_trna9-PheGAA
AGCAAGAAGAAGCCTGGTGCGGATTTAGCTCAGTTGGGAGAGCGCCAGACTGAAGATCTGGAGGTCCTGTGTTCGATCCACAGAATTCGCACCAGGCTTC
>Saccharomyces_cerevisiae_chrIII_trna9-ProAGG
AGCAAGAAGAAGCCTGGGGGGCGTGTGGTCTAGAGGTATGATTCTCGCTTAGGGTGCGGGAGGTCCCGGGTTCGAGTCCCGGCTCGCCCCCCAGGCTTC
>Saccharomyces_cerevisiae_chrVI_trna1-ProTGG
AGCAAGAAGAAGCCTGGGGGGCGTGTGGTCTAGTGGTATGATTCTCGCTTTGGGTGCGAGAGGCCCTGGGTTCAATTCCCAGCTCGCCCCCCAGGCTTC
>Saccharomyces_cerevisiae_chrI_trna4-SerAGA
AGCAAGAAGAAGCCTGGCGGCAACTTGGCCGAGTGGTTAAGGCGAAAGATTAGAAATCTTTTGGGCTTTGCCCGCGCAGGTTCGAGTCCTGCAGTTGTCGCCAGGCTTC
>Saccharomyces_cerevisiae_chrIII_trna4-SerCGA
AGCAAGAAGAAGCCTGGCGGCACTATGGCCGAGTGGTTAAGGCGAGAGACTCGAAATCTCTTGGGCTCTGCCCGCGCTGGTTCAAATCCTGCTGGTGTCGCCAGGCTTC
>Saccharomyces_cerevisiae_chrVI_trna7-SerGCT
AGCAAGAAGAAGCCTGGCGTCCCAGTGGCCGAGTGGTTAAGGCGATGCCCTGCTAAGGCATTGGGTTTTACCTGCGCAGGTTCGAATCCTGTCTGTGACGCCAGGCTTC
>Saccharomyces_cerevisiae_chrIX_trna4-SerTGA
AGCAAGAAGAAGCCTGGCGGCACTATGGCCGAGTGGTTAAGGCGACAGACTTGAAATCTGTTGGGCTCTGCCCGCGCTGGTTCAAATCCTGCTGGTGTCGCCAGGCTTC
>Saccharomyces_cerevisiae_chrII_trna5-ThrAGT
AGCAAGAAGAAGCCTGGTGCTTCTATGGCCAAGTTGGTAAGGCGCCACACTAGTAATGTGGAGATCATCGGTTCAAATCCGATTGGAAGCACCAGGCTTC
>Saccharomyces_cerevisiae_chrXI_trna16-ThrCGT
AGCAAGAAGAAGCCTGGTGCCCTTTTGGCCAAGTGGTAAGGCATCGCACTCGTAATGCGGGGATCGTGGGTTCAATTCCCACAGAGGGCACCAGGCTTC
>Saccharomyces_cerevisiae_chrVII_trna10-ThrTGT
AGCAAGAAGAAGCCTGGTGCCTCCTTAGCTTAGTGGTAGAGCGTTGCACTTGTAATGCAAAGGTCGTTAGTTCAATTCTGACAGGTGGCACCAGGCTTC
>Saccharomyces_cerevisiae_chrVII_trna33-TrpCCA
AGCAAGAAGAAGCCTGGTGAAGCGGTGGCTCAATGGTAGAGCTTTCGACTCCAAATCGAAGGGTTGCAGGTTCAATTCCTGTCCGTTTCACCAGGCTTC
>Saccharomyces_cerevisiae_tRNA-TyrGTA
AGCAAGAAGAAGCCTGGTCTCTCGGTAGCCAAGTTGGTTTAAGGCGCAAGACTGTAAATCTTGAGATCGGGCGTTCGACTCGCCCCCGGGAGACCAGGCTTC
>Saccharomyces_cerevisiae_chrV_trna8-ValAAC
AGCAAGAAGAAGCCTGGTGGTTTCGTGGTCTAGTCGGTTATGGCATCTGCTTAACACGCAGAACGTCCCCAGTTCGATCCTGGGCGAAATCACCAGGCTTC
>Saccharomyces_cerevisiae_chrIV_trna20-ValCAC
AGCAAGAAGAAGCCTGGTGTTCCAATAGTGTAGCGGCTATCACGTTGCCTTCACACGGCAAAGGTCCCGAGTTCGATCCTCGGTTGGAACACCAGGCTTC
>Saccharomyces_cerevisiae_chrII_trna12-ValTAC
AGCAAGAAGAAGCCTGGTGGTCCAATGGTCCAGTGGTTCAAGACGTCGCCTTTACACGGCGAAGATCCCGAGTTCGAACCTCGGTTGGATCACCAGGCTTC
>Saccharomyces_cerevisiae_mito_AlaTCG_tRNAscan
AGCAAGAAGAAGCCTGGTGGGGTTATAGTTAAATTTGGTAGAACGACTGCGTTGCATGCATTTAATATGAGTTCAAGTCTCATTAACTCCACCAGGCTTC
>Saccharomyces_cerevisiae_mito_ArgACG_modomics
AGCAAGAAGAAGCCTGGAATATCTTTAATTTAATGGTAAAATATTAGAATACGAATCTAATTATATAGGTTCAAATCCTATAAGATATTCCAGGCTTC
>Saccharomyces_cerevisiae_mito_ArgNCT_modomics_NCBI
AGCAAGAAGAAGCCTGGTGCTCTCTTAGCTTAATGGTTAAAGCATAATACTTCTAATATTAATATTCCATGTTCAAATCATGGAGAGAGTACCAGGCTTC
>Saccharomyces_cerevisiae_mito_AspGTC_tRNA_NCBI
AGCAAGAAGAAGCCTGGCGGATCTGTAGCTTAATAGTAAAGTACCATTTTGTCATAATGGAGGATGTCAGTGCAAATCTGATTAGATTCGCCAGGCTTC
>Saccharomyces_cerevisiae_mito_AsnGTT_tRNAscan
AGCAAGAAGAAGCCTGGCGTCCTTATAGCTTATCGGTTAAAGCATCTCACTGTTAATGAGAATAGATGGGTTCAATTCCTATTAAGGACGCCAGGCTTC
>Saccharomyces_cerevisiae_mito_CysGCA_tRNA_NCBI
AGCAAGAAGAAGCCTGGAGGAGATGTTGTTTTAAGGTTAAACTATTAGATTGCAAATCTACTTATTAAGAGTTCGATTCTCTTCATCTCTTCCAGGCTTC
>Saccharomyces_cerevisiae_mito_GlnTTG_tRNA_NCBI
AGCAAGAAGAAGCCTGGTTGAGTCGTAGACTAATAGGTAAGTTACCAAAATTTGAGTTTGGAGTTTGTTTGTTCGAATCAAACCGATTCAACCAGGCTTC
>Saccharomyces_cerevisiae_mito_GluTTC_tRNA_NCBI
AGCAAGAAGAAGCCTGGTGACCTTATCGTCTAATGGTTACGACATCACCTCTTCATGTTGATAATATCGGTTCGATTCCGATTAAGGTTACCAGGCTTC
>Saccharomyces_cerevisiae_mito_GlyTCC_modomics
AGCAAGAAGAAGCCTGGTATAGATATAAGTTAATTGGTAAACTGGATGTCTTCCAAACATTGAATGCGAGTTCGATTCTCGCTATCTATACCAGGCTTC
>Saccharomyces_cerevisiae_mito_HisGTG_modomics
AGCAAGAAGAAGCCTGGGGTGAATATATTTCAATGGTAGAAAATACGCTTGTGGTGCGTTAAATCTGAGTTCGATTCTCAGTATTCACCCCAGGCTTC
>Saccharomyces_cerevisiae_mito_tRNA_IleGAT_modomics
AGCAAGAAGAAGCCTGGTGAAACTATAATTCAATTGGTTAGAATAGTATTTTGATAAGGTACAAATATAGGTTCAATCCCTGTTAGTTTCACCAGGCTTC
>Saccharomyces_cerevisiae_mito_LeuTAA_modomics
AGCAAGAAGAAGCCTGGTGCTATTTTGGTGGAATTGGTAGACACGATACTCTTAAGATGTATTACTTTACAGTATGAAGGTTCAAGTCCTTTAAATAGCACCAGGCTTC
>Saccharomyces_cerevisiae_mito_LysTTT_modomics
AGCAAGAAGAAGCCTGGTGAGAATATTGTTTAATGGTAAAACAGTTGTCTTTTAAGCAACCCATGCTTGGTTCAACTCCAGCTATTCTCACCAGGCTTC
>Saccharomyces_cerevisiae_mito_imetCAT_modomics
AGCAAGAAGAAGCCTGGTTGCAATATGATGTAATTGGTTAACATTTTAGGGTCATGACCTAATTATATACGTTCAAATCGTATTATTGCTACCAGGCTTC
>Saccharomyces_cerevisiae_mito_MetCAT_modomics
AGCAAGAAGAAGCCTGGTGCTTGTATAGTTTAATTGGTTAAAACATTTGTCTCATAAATAAATAATGTAAGGTTCAATTCCTTCTACAAGTACCAGGCTTC
>Saccharomyces_cerevisiae_mito_PheGAA_modomics
AGCAAGAAGAAGCCTGGTGCTTTTATAGCTTAGTGGTAAAGCGATAAATTGAAGATTTATTTACATGTAGTTCGATTCTCATTAAGGGCACCAGGCTTC
>Saccharomyces_cerevisiae_mito_ProTGG_tRNA_NCBI_modomics
AGCAAGAAGAAGCCTGGTCAGATAGAAGCCAAAAGGTCAGGCGCTTTCTTTGGGAGAAAGACCTAGTTAGTTCGAGTCTATCCTATCTGACCAGGCTTC
>Saccharomyces_cerevisiae_mito_SerGCT_modomics
AGCAAGAAGAAGCCTGGCGGAAAATTAACTATAGGTAAAGTGGATTATTTGCTAAGTAATTGAATTGTAAATTCTTATGAGTTCGAATCTCATATTTTCCGCCAGGCTTC
>Saccharomyces_cerevisiae_mito_SerTGA_modomics
AGCAAGAAGAAGCCTGGCGGATGGTTGACTGAGTGGTTTAAAGTGTGATATTTGAGCTATCATTAGTCTTTATTGGCTACGTAGGTTCAAATCCTACATCATCCGCCAGGCTTC
>Saccharomyces_cerevisiae_mito_ThrTAG_modomics
AGCAAGAAGAAGCCTGGTGTAAATATAATTTAATGGTAAAATGTATGTTTTTAGGTGCATATTATCTAAGTTCAAATCTTAGTATTTACACCAGGCTTC
>Saccharomyces_cerevisiae_mito_ThrTGT_tRNAscan
AGCAAGAAGAAGCCTGGTGTTATATTAGCTTAATTGGTAGAGCATTCGTTTTGTAATCGAAAGGTTTGGGGTTCAAATCCCTAATATAACACCAGGCTTC
>Saccharomyces_cerevisiae_mito_TrpTCA_modomics
AGCAAGAAGAAGCCTGGCAAGGATATAGTTTAATGGTAAAACAGTTGATTTCAAATCAATCATTAGGAGTTCGAATCTCTTTATCCTTGCCAGGCTTC
>Saccharomyces_cerevisiae_mito_TyrGTA_modomics
AGCAAGAAGAAGCCTGGTGGAGGGATTTTCAATGTTGGTAGTTGGAGTTGAGCTGTAAACTCAATGACTTAGGTCTTCATAGGTTCAATTCCTATTCCCTTCACCAGGCTTC
>Saccharomyces_cerevisiae_mito_ValTAC_tRNAscan
AGCAAGAAGAAGCCTGGTAGGAGATTAGCTTAATTGGTATAGCATTCGTTTTACACACGAAAGATTATAGGTTCGAACCCTATATTTCCTACCAGGCTTC

### Sheet: Table S2
Table S2: RNA and DNA oligonucleotides
	Length (nt)	Purification	Sequence
Splint adapters
Common adapter strand	30	HPLC	5′P-rGrGrCrUrUrCTTCTTGCTCTTAGGTAGTAGGTTC-3′
ACCA end complement	24	HPLC	5′P-CCTAAGrArGrCrArArGrArArGrArArGrCrCrUrGrGrU-3′
GCCA end complement	24	HPLC	5′P-CCTAAGrArGrCrArArGrArArGrArArGrCrCrUrGrGrC-3′
UCCA end complement	24	HPLC	5′P-CCTAAGrArGrCrArArGrArArGrArArGrCrCrUrGrGrA-3′
CCA end complement	23	HPLC	5′P-CCTAAGrArGrCrArArGrArArGrArArGrCrCrUrGrG-3'
Northern Blot Probes
mt-LysUUU	24	HPLC	/5IRD800/TGGTGAGAATAGCTGGAGTTGAAC
mt-GlnUUG	24	HPLC	/5IRD800/TGGTTGAATCGGTTTGATTCGAAC
Oligonucleotides used for IVT
Common Top Strand	27	standard desalt	5′-CATCATCATTTAATACGACTCACTATA
Template strands for: tRNA isoacceptor
mito_ProTGG_tRNA		standard desalt	TTTTTTTTTTTTTTACTAGCAAGAAGAAGCCTGGTCAGATAGGATAGACTCGAACTAACTAGGTCTTTCTCCCAAAGAAAGCGCCTGACCTTTTGGCTTCTATCTGACCAGGCTTCTTCTTGCTATGATGATGATGATCTATAGTGAGTCGTATTAAATGATGATG
mito_ValTAC_tRNA		standard desalt	TTTTTTTTTTTTTTACTAGCAAGAAGAAGCCTGGTAGGAAATATAGGGTTCGAACCTATAATCTTTCGTGTGTAAAACGAATGCTATACCAATTAAGCTAATCTCCTACCAGGCTTCTTCTTGCTATGATGATGATGATCTATAGTGAGTCGTATTAAATGATGATG
mito_ThrTAG_tRNA		standard desalt	TTTTTTTTTTTTTTACTAGCAAGAAGAAGCCTGGTGTAAATACTAAGATTTGAACTTAGATAATATGCACCTAAAAACATACATTTTACCATTAAATTATATTTACACCAGGCTTCTTCTTGCTATGATGATGATGATCTATAGTGAGTCGTATTAAATGATGATG
mito_MetCAT_tRNA		standard desalt	TTTTTTTTTTTTTTACTAGCAAGAAGAAGCCTGGTACTTGTAGAAGGAATTGAACCTTACATTATTTATTTATGAGACAAATGTTTTAACCAATTAAACTATACAAGCACCAGGCTTCTTCTTGCTATGATGATGATGATCTATAGTGAGTCGTATTAAATGATGATG
mito_AsnGTT_tRNA		standard desalt	TTTTTTTTTTTTTTACTAGCAAGAAGAAGCCTGGCGTCCTTAATAGGAATTGAACCCATCTATTCTCATTAACAGTGAGATGCTTTAACCGATAAGCTATAAGGACGCCAGGCTTCTTCTTGCTATGATGATGATGATCTATAGTGAGTCGTATTAAATGATGATG
mito_TyrGTA_tRNA		standard desalt	TTTTTTTTTTTTTTACTAGCAAGAAGAAGCCTGGTGAAGGGAATAGGAATTGAACCTATGAAGACCTAAGTCATTGAGTTTACAGCTCAACTCCAACTACCAACATTGAAAATCCCTCCACCAGGCTTCTTCTTGCTATGATGATGATGATCTATAGTGAGTCGTATTAAATGATGATG
mito_IleGAT_tRNA		standard desalt	TTTTTTTTTTTTTTACTAGCAAGAAGAAGCCTGGTGAAACTAACAGGGATTGAACCTATATTTGTACCTTATCAAAATACTATTCTAACCAATTGAATTATAGTTTCACCAGGCTTCTTCTTGCTATGATGATGATGATCTATAGTGAGTCGTATTAAATGATGATG
mito_AlaTCG_tRNA		standard desalt	TTTTTTTTTTTTTTACTAGCAAGAAGAAGCCTGGTGGAGTTAATGAGACTTGAACTCATATTAAATGCATGCAACGCAGTCGTTCTACCAAATTTAACTATAACCCCACCAGGCTTCTTCTTGCTATGATGATGATGATCTATAGTGAGTCGTATTAAATGATGATG
mito_ArgACG_tRNA		standard desalt	TTTTTTTTTTTTTTACTAGCAAGAAGAAGCCTGGAATATCTTATAGGATTTGAACCTATATAATTAGATTCGTATTCTAATATTTTACCATTAAATTAAAGATATTCCAGGCTTCTTCTTGCTATGATGATGATGATCTATAGTGAGTCGTATTAAATGATGATG
mito_ArgNCT_tRNA		standard desalt	TTTTTTTTTTTTTTACTAGCAAGAAGAAGCCTGGTACTCTCTCCATGATTTGAACATGGAATATTAATATTAGAAGTATTATGCTTTAACCATTAAGCTAAGAGAGCACCAGGCTTCTTCTTGCTATGATGATGATGATCTATAGTGAGTCGTATTAAATGATGATG
mito_SerGCT_tRNA		standard desalt	TTTTTTTTTTTTTTACTAGCAAGAAGAAGCCTGGCGGAAAATATGAGATTCGAACTCATAAGAATTTACAATTCAATTACTTAGCAAATAATCCACTTTACCTATAGTTAATTTTCCGCCAGGCTTCTTCTTGCTATGATGATGATGATCTATAGTGAGTCGTATTAAATGATGATG
mito_AspGTC_tRNA		standard desalt	TTTTTTTTTTTTTTACTAGCAAGAAGAAGCCTGGCGAATCTAATCAGATTTGCACTGACATCCTCCATTATGACAAAATGGTACTTTACTATTAAGCTACAGATCCGCCAGGCTTCTTCTTGCTATGATGATGATGATCTATAGTGAGTCGTATTAAATGATGATG
mito_GlyTCC_tRNA		standard desalt	TTTTTTTTTTTTTTACTAGCAAGAAGAAGCCTGGTATAGATAGCGAGAATCGAACTCGCATTCAATGTTTGGAAGACATCCAGTTTACCAATTAACTTATATCTATACCAGGCTTCTTCTTGCTATGATGATGATGATCTATAGTGAGTCGTATTAAATGATGATG
mito_LysTTT_tRNA		standard desalt	TTTTTTTTTTTTTTACTAGCAAGAAGAAGCCTGGTGAGAATAGCTGGAGTTGAACCAAGCATGGGTTGCTTAAAAGACAACTGTTTTACCATTAAACAATATTCTCACCAGGCTTCTTCTTGCTATGATGATGATGATCTATAGTGAGTCGTATTAAATGATGATG
mito_GlnTTG_tRNA		standard desalt	TTTTTTTTTTTTTTACTAGCAAGAAGAAGCCTGGTTGAATCGGTTTGATTCGAACAAACAAACTCCAAACTCAAATTTTGGTAACTTACCTATTAGTCTACGACTCAACCAGGCTTCTTCTTGCTATGATGATGATGATCTATAGTGAGTCGTATTAAATGATGATG
mito_LeuTAA_tRNA		standard desalt	TTTTTTTTTTTTTTACTAGCAAGAAGAAGCCTGGTGCTATTTAAAGGACTTGAACCTTCATACTGTAAAGTAATACATCTTAAGAGTATCGTGTCTACCAATTCCACCAAAATAGCACCAGGCTTCTTCTTGCTATGATGATGATGATCTATAGTGAGTCGTATTAAATGATGATG
mito_HisGTG_tRNA		standard desalt	TTTTTTTTTTTTTTACTAGCAAGAAGAAGCCTGGGTGAATACTGAGAATCGAACTCAGATTTAACGCACCACAAGCGTATTTTCTACCATTGAAATATATTCACCCCAGGCTTCTTCTTGCTATGATGATGATGATCTATAGTGAGTCGTATTAAATGATGATG
mito_CysGCA_tRNA		standard desalt	TTTTTTTTTTTTTTACTAGCAAGAAGAAGCCTGGAAGAGATGAAGAGAATCGAACTCTTAATAAGTAGATTTGCAATCTAATAGTTTAACCTTAAAACAACATCTCCTCCAGGCTTCTTCTTGCTATGATGATGATGATCTATAGTGAGTCGTATTAAATGATGATG
mito_ThrTGT_tRNA		standard desalt	TTTTTTTTTTTTTTACTAGCAAGAAGAAGCCTGGTGTTATATTAGGGATTTGAACCCCAAACCTTTCGATTACAAAACGAATGCTCTACCAATTAAGCTAATATAACACCAGGCTTCTTCTTGCTATGATGATGATGATCTATAGTGAGTCGTATTAAATGATGATG
mito_TrpTCA_tRNA		standard desalt	TTTTTTTTTTTTTTACTAGCAAGAAGAAGCCTGGCAAGGATAAAGAGATTCGAACTCCTAATGATTGATTTGAAATCAACTGTTTTACCATTAAACTATATCCTTGCCAGGCTTCTTCTTGCTATGATGATGATGATCTATAGTGAGTCGTATTAAATGATGATG
mito_iMetCAT_tRNA		standard desalt	TTTTTTTTTTTTTTACTAGCAAGAAGAAGCCTGGTAGCAATAATACGATTTGAACGTATATAATTAGGTCATGACCCTAAAATGTTAACCAATTACATCATATTGCAACCAGGCTTCTTCTTGCTATGATGATGATGATCTATAGTGAGTCGTATTAAATGATGATG
mito_PheGAA_tRNA		standard desalt	TTTTTTTTTTTTTTACTAGCAAGAAGAAGCCTGGTGCCCTTAATGAGAATCGAACTACATGTAAATAAATCTTCAATTTATCGCTTTACCACTAAGCTATAAAAGCACCAGGCTTCTTCTTGCTATGATGATGATGATCTATAGTGAGTCGTATTAAATGATGATG
mito_SerTGA_tRNA		standard desalt	TTTTTTTTTTTTTTACTAGCAAGAAGAAGCCTGGCGGATGATGTAGGATTTGAACCTACGTAGCCAATAAAGACTAATGATAGCTCAAATATCACACTTTAAACCACTCAGTCAACCATCCGCCAGGCTTCTTCTTGCTATGATGATGATGATCTATAGTGAGTCGTATTAAATGATGATG
mito_GluTTC_tRNA		standard desalt	TTTTTTTTTTTTTTACTAGCAAGAAGAAGCCTGGTAACCTTAATCGGAATCGAACCGATATTATCAACATGAAGAGGTGATGTCGTAACCATTAGACGATAAGGTCACCAGGCTTCTTCTTGCTATGATGATGATGATCTATAGTGAGTCGTATTAAATGATGATG
tD-seq
D_seq_3prime_adaptor_UMI		HPLC	/5Phos/NNNNNNNNNNGATCGTCGGACTGTAGAACTCTGAAC/3Phos/
RTA_B_ACCA		standard desalt	GAGGCGAGCGGTCAATTTTCCTAAGAGCAAGAAGAAGCCTGGT
RTA_B_UCCA		standard desalt	GAGGCGAGCGGTCAATTTTCCTAAGAGCAAGAAGAAGCCTGGA
RTA_B_GCCA		standard desalt	GAGGCGAGCGGTCAATTTTCCTAAGAGCAAGAAGAAGCCTGGC
RTA_B_CCA		standard desalt	GAGGCGAGCGGTCAATTTTCCTAAGAGCAAGAAGAAGCCTGG
RTA_A		HPLC	/5Phos/GGCTTCTTCTTGCTCTTAGGTAGTAGGTTC
i701		standard desalt	AAGCAGAAGACGGCATACGAGATCGAGTAATGAACCTACTACCTAAGAGCAAGAAGAAGC
i702		standard desalt	AAGCAGAAGACGGCATACGAGATTCTCCGGAGAACCTACTACCTAAGAGCAAGAAGAAGC
i703		standard desalt	AAGCAGAAGACGGCATACGAGATAATGAGCGGAACCTACTACCTAAGAGCAAGAAGAAGC
i704		standard desalt	AAGCAGAAGACGGCATACGAGATGGAATCTCGAACCTACTACCTAAGAGCAAGAAGAAGC
i705		standard desalt	AAGCAGAAGACGGCATACGAGATTTCTGAATGAACCTACTACCTAAGAGCAAGAAGAAGC
i706		standard desalt	AAGCAGAAGACGGCATACGAGATACGAATTCGAACCTACTACCTAAGAGCAAGAAGAAGC
i707		standard desalt	AAGCAGAAGACGGCATACGAGATAGCTTCAGGAACCTACTACCTAAGAGCAAGAAGAAGC
i708		standard desalt	AAGCAGAAGACGGCATACGAGATGCGCATTAGAACCTACTACCTAAGAGCAAGAAGAAGC
i709		standard desalt	AAGCAGAAGACGGCATACGAGATCATAGCCGGAACCTACTACCTAAGAGCAAGAAGAAGC
i501		standard desalt	AATGATACGGCGACCACCGAGATCTACACTATAGCCTGTTCAGAGTTCTACAGTCCGACGATC
i502		standard desalt	AATGATACGGCGACCACCGAGATCTACACATAGAGGCGTTCAGAGTTCTACAGTCCGACGATC
i503		standard desalt	AATGATACGGCGACCACCGAGATCTACACCCTATCCTGTTCAGAGTTCTACAGTCCGACGATC
i504		standard desalt	AATGATACGGCGACCACCGAGATCTACACGGCTCTGAGTTCAGAGTTCTACAGTCCGACGATC
i508		standard desalt	AATGATACGGCGACCACCGAGATCTACACGTACTGACGTTCAGAGTTCTACAGTCCGACGATC
D_seq_i7_primer		standard desalt	CCAGGCTTCTTCTTGCTCTTAGGTAGTAGGTTC
